# Polycomb protein binding and looping mediated by Polycomb Response Elements in the ON transcriptional state

**DOI:** 10.1101/2023.11.02.565256

**Authors:** J. Lesley Brown, Liangliang Zhang, Pedro P Rocha, Judith A. Kassis, Ming-an Sun

**Affiliations:** Eunice Kennedy Shriver National Institute of Child Health and Human Development, National Institutes of Health, Bethesda, MD 20892, USA; Institute of Comparative Medicine, College of Veterinary Medicine, Yangzhou University, Yangzhou, Jiangsu, China; National Cancer Institute, National Institutes of Health, Bethesda, MD, USA; Joint International Research Laboratory of Important Animal Infectious Diseases and Zoonoses of Jiangsu Higher Education Institutions, Yangzhou, Jiangsu, China; Jiangsu Co-innovation Center for Prevention and Control of Important Animal Infectious Diseases and Zoonosis, Joint International Research Laboratory of Agriculture and Agri-Product Safety of Ministry of Education of China, Yangzhou University, Yangzhou, Jiangsu, China

**Keywords:** Polycomb, PRE, chromatin loop

## Abstract

Polycomb group proteins (PcG) mediate epigenetic silencing of important developmental genes and other targets. In Drosophila, canonical PcG-target genes contain Polycomb Response Elements (PREs) that recruit PcG protein complexes including PRC2 that tri- methylates H3K27 forming large H3K27me3 domains. In the OFF transcriptional state, PREs loop with each other and this looping strengthens silencing. Here we address the question of what PcG proteins bind to PREs when canonical PcG target genes are expressed, and whether PREs loop when these genes are ON. Our data show that the answer to this question is PRE-specific but general conclusions can be made. First, within a PcG-target gene, some regulatory DNA can remain covered with H3K27me3 and PcG proteins remain bound to PREs in these regions. Second, when PREs are within H3K27ac domains, PcG- binding decreases, however, this depends on the protein and PRE. The DNA binding protein GAF, and the PcG protein Ph remain at PREs even when other PcG proteins are greatly depleted. In the ON state, PREs can still loop with each other, but also form loops with presumptive enhancers. These data support the model that, in addition to their role in PcG silencing, PREs can act as “promoter-tethering elements” mediating interactions between promoter proximal PREs and distant enhancers.
