## Supplementary material for "Polycomb protein binding and looping mediated by Polycomb Response Elements in the ON transcriptional state": Table S1

### Sheet: Sheet1
Table S1 Sources of OMICs data used in this study
Data type	Factor	Accession (GEO)	Tissue/Cell	Reference
RNA-Seq	-	GSE245079	S2	This study
	-	GSE245079	D17	This study
ChIP-Seq	H3K27me3	GSE227553	Larvae	Brown et al., 2023
	Ph	GSE227553	Larvae	Brown et al., 2023
	E(z)	GSE245079	S2	This study
	GAGA	GSE245079	S2	This study
	H3K27ac	GSE245079	S2	This study
	H3K27me3	GSE245079	S2	This study
	H3K36me2	GSE245079	S2	This study
	H3K36me3	GSE245079	S2	This study
	H3K4me2	GSE245079	S2	This study
	H3K4me3	GSE245079	S2	This study
	Pc	GSE245079	S2	This study
	Pcl	GSE245079	S2	This study
	Ph	GSE245079	S2	This study
	Pho	GSE245079	S2	This study
	Psc	GSE245079	S2	This study
	Scm	GSE245079	S2	This study
	Sfmbt	GSE245079	S2	This study
	Spps	GSE245079	S2	This study
	Input	GSE245079	S2	This study
	E(z)	GSE245079	D17	This study
	GAGA	GSE245079	D17	This study
	H3K27ac	GSE245079	D17	This study
	H3K27me3	GSE245079	D17	This study
	H3K36me2	GSE245079	D17	This study
	H3K36me3	GSE245079	D17	This study
	H3K4me2	GSE245079	D17	This study
	H3K4me3	GSE245079	D17	This study
	Pc	GSE245079	D17	This study
	Pcl	GSE245079	D17	This study
	Ph	GSE245079	D17	This study
	Pho	GSE245079	D17	This study
	Psc	GSE245079	D17	This study
	Scm	GSE245079	D17	This study
	Sfmbt	GSE245079	D17	This study
	Spps	GSE245079	D17	This study
	Input	GSE245079	D17	This study
ATAC-seq	-	GSE119708	S2	Albig et al., 2019
	-	GSE245079	D17	This study
MicroC	-	GSE245079	S2	This study
	-	GSE245079	D17	This study
Reference
Albig, C., et al. (2019). "Factor cooperation for chromosome discrimination in Drosophila." Nucleic Acids Res 47(4): 1706-1724.
Brown, J. L., et al. (2023). "Context-dependent role of Pho binding sites in Polycomb complex recruitment in Drosophila." Genetics 224(4).
