## Supplementary material for "Polycomb protein binding and looping mediated by Polycomb Response Elements in the ON transcriptional state": Table S2

### Sheet: Table S2
Table S2 Differential binding analysis result of H3K27me3 between S2 and D17 cells
This table shows the significant DB loci of H3K27me3 identified between S2 and D17 cells. Loci that with higher intensity in S2 (A) or D17 (B) cells are shown separately.

### Sheet: A. S2-high
chr	start	end	Log2fold(D17/S2)	FDR
X	5952608	6032113	-16.9477	2.15762e-10
3L	1084670	1153989	-16.2838	4.48068e-10
2R	11462680	11528795	-16.0597	5.9105e-10
3L	21449647	21483766	-15.6298	8.9732e-10
3L	617633	627597	-6.88955	9.31051e-10
X	4396347	4459179	-15.254	9.31051e-10
4	488816	538213	-14.9709	1.13493e-09
3L	1055326	1082392	-14.3817	1.9152e-09
3R	16504016	16571124	-14.4892	1.9152e-09
2R	21519945	21570827	-14.4807	1.9152e-09
2R	12960909	12983937	-14.1573	1.96664e-09
3L	607805	612722	-6.32548	1.96664e-09
3L	1163420	1177957	-13.6428	2.7723e-09
3R	12636827	12673599	-13.3579	3.21833e-09
2R	22667780	22684998	-13.9492	3.21833e-09
3R	29726478	29732865	-13.4769	3.21833e-09
2L	11012752	11036789	-13.0478	4.36886e-09
3R	19304742	19325758	-12.9836	4.36886e-09
3R	31696430	31711462	-13.0588	4.36886e-09
2L	14601248	14610279	-12.9645	4.505e-09
3L	5829222	5845198	-12.9053	4.86011e-09
2R	10742230	10780354	-12.8983	4.86011e-09
2R	22687050	22692320	-12.8251	4.86011e-09
3R	17951250	17976457	-12.8428	4.86011e-09
3L	17963384	17979933	-12.7634	4.86011e-09
2L	7326852	7343206	-12.7672	4.99454e-09
2R	22564138	22579672	-12.6243	6.03475e-09
3R	21336122	21346412	-12.5976	6.28579e-09
2R	11048311	11061647	-12.7017	6.50602e-09
X	4471105	4483920	-12.7753	6.92619e-09
2L	8555491	8587429	-12.4456	7.67687e-09
3L	844395	850743	-12.8243	7.67687e-09
3R	16074571	16088160	-12.4637	8.88468e-09
2R	12939376	12958678	-12.3784	8.88468e-09
3R	4971685	4995020	-12.3958	8.88468e-09
3L	21399186	21417879	-12.3553	9.56584e-09
3L	6944313	6948955	-12.2547	9.6688e-09
3L	2842075	2851293	-12.2784	9.6688e-09
3L	22895284	22904571	-12.4761	9.6688e-09
2R	10287744	10301343	-12.2378	9.76204e-09
3R	26009180	26019317	-12.3016	9.92419e-09
X	5700592	5711661	-12.1675	1.105e-08
X	4461392	4468866	-12.0943	1.40436e-08
2R	9694592	9708465	-12.0299	1.51147e-08
3L	1010158	1021282	-12.0163	1.59464e-08
3R	25997462	26004087	-11.9815	1.61375e-08
2L	1599785	1607695	-12.074	1.66452e-08
3L	16896899	16908235	-11.9513	1.66452e-08
2L	6380210	6396590	-12.3428	1.78252e-08
2R	11437288	11449412	-11.7882	2.19622e-08
3R	31679425	31687505	-11.7865	2.19622e-08
3L	20736407	20753383	-11.8573	2.19898e-08
3R	31061769	31074201	-4.77018	2.35151e-08
3R	18040741	18049566	-11.7349	2.39099e-08
2L	18492004	18497071	-11.7234	2.41684e-08
2R	21574248	21584722	-11.8338	2.52885e-08
3R	17778037	17793169	-11.7004	2.52885e-08
2L	18473219	18489742	-11.6702	2.59835e-08
3R	5760023	5776794	-11.9424	2.65401e-08
3R	8291480	8300922	-11.8629	2.74109e-08
3R	13534908	13547107	-11.6288	2.8741e-08
2L	8241434	8254097	-11.7808	2.97752e-08
X	2160698	2169702	-11.5642	3.11624e-08
X	3508349	3524094	-11.836	3.19663e-08
3R	11975641	11991954	-11.5885	3.20766e-08
3L	4838321	4849779	-11.7469	3.21666e-08
2L	11218939	11229871	-11.7952	3.44583e-08
2R	21034660	21048510	-11.5558	3.44583e-08
2R	10443900	10460053	-11.4956	3.53456e-08
3R	19930892	19936288	-11.4457	3.72674e-08
3R	27682676	27692110	-11.4834	3.72674e-08
3R	5801551	5811221	-11.5302	4.109e-08
X	17446897	17452364	-11.4019	4.47031e-08
2R	22646964	22656710	-11.5941	4.60237e-08
2R	10280205	10285620	-11.3654	4.662e-08
2L	13061071	13065162	-11.3501	4.66617e-08
2L	20429202	20439512	-11.3569	4.66617e-08
X	19777779	19782118	-11.3135	4.66617e-08
2L	2790605	2821617	-4.38388	5.40231e-08
3L	16887231	16893868	-6.03748	5.42501e-08
3L	712479	723265	-7.92245	5.47852e-08
3R	16762554	16981839	-1.00643	5.47852e-08
3R	11768757	11776460	-11.1751	6.11127e-08
3R	9377282	9387395	-11.3045	6.1231e-08
3R	15644128	15649339	-11.1534	6.29554e-08
3R	21325971	21333699	-11.1199	6.86902e-08
3R	18025559	18032633	-11.1067	6.86902e-08
3R	20766631	20777225	-11.1045	6.87564e-08
3L	10939665	10947226	-11.2917	7.14765e-08
2R	14343432	14351265	-11.1181	7.51608e-08
3R	30259198	30266996	-11.3486	7.51608e-08
3R	19796307	19801661	-11.0873	8.40339e-08
3R	22174040	22183181	-11.0264	8.40339e-08
2R	13515418	13536876	-4.46058	8.40339e-08
2R	20611125	20617514	-11.0353	8.40339e-08
2R	16112404	16122607	-10.9911	8.70275e-08
3R	29679460	29722814	-2.23861	8.70275e-08
3L	18006420	18010730	-11.0336	8.87999e-08
3R	30782653	30786371	-11.1356	8.94056e-08
3L	13456365	13463553	-10.9499	9.61127e-08
3L	18017895	18028403	-11.0772	9.61127e-08
2R	24361912	24391362	-2.88762	1.01988e-07
2L	5858739	5864688	-11.0409	1.01988e-07
2R	21050988	21056525	-11.0323	1.03423e-07
2R	8632864	8643191	-7.57128	1.07924e-07
3R	25736208	25740004	-10.9911	1.09556e-07
3R	4455310	4461490	-10.8945	1.10954e-07
2R	17067622	17073009	-10.9656	1.13559e-07
2R	5707743	5752928	-2.27927	1.31792e-07
3L	961964	971876	-3.40616	1.36983e-07
2R	12998345	13031143	-3.36919	1.44613e-07
2R	9852236	9856036	-10.8875	1.48641e-07
3R	31197787	31202590	-10.8112	1.48641e-07
3L	1039790	1047238	-3.83815	1.50872e-07
2L	6399847	6404091	-10.7616	1.52036e-07
2R	14966792	14973267	-10.7485	1.57661e-07
2R	22587162	22595951	-10.7299	1.65485e-07
3L	19001127	19014644	-11.1929	1.7062e-07
3R	21839231	21845255	-10.7167	1.71089e-07
3R	22134543	22139480	-10.8136	1.75632e-07
3L	11233282	11237468	-10.7071	1.75809e-07
2L	6406206	6413746	-10.6893	1.84199e-07
3L	9463503	9468840	-10.6692	2.08186e-07
2R	22389326	22394770	-10.6515	2.09417e-07
2L	10580167	10587628	-10.7779	2.25742e-07
2R	8246097	8250766	-10.6279	2.27327e-07
4	48897	53092	-10.6277	2.27327e-07
2R	11034547	11045173	-3.69539	2.32303e-07
3R	17770156	17775721	-10.8065	2.32785e-07
2L	2011510	2037096	-3.00617	2.58587e-07
2R	9465089	9471452	-10.6279	2.70473e-07
2L	11181639	11214945	-2.97489	2.77321e-07
3L	974227	995549	-2.69475	2.89009e-07
3R	5310833	5316989	-10.678	2.98336e-07
3R	17057389	17059672	-10.5241	3.17391e-07
2R	22400672	22407832	-10.509	3.31438e-07
3L	276664	291678	-2.97482	3.32584e-07
X	1949479	1954496	-10.491	3.48361e-07
3R	14604798	14610068	-10.6194	3.6548e-07
3L	22924756	22937756	-3.18164	3.68026e-07
2L	8470087	8476540	-10.5206	3.68539e-07
3L	590529	592658	-3.66189	3.87584e-07
2L	1573814	1578306	-10.4473	3.99634e-07
3L	18031360	18038089	-10.4387	4.08745e-07
3R	29878254	29880491	-10.475	4.08745e-07
3R	19233538	19238920	-5.19068	4.30315e-07
3R	21830876	21835394	-10.4543	4.40753e-07
3R	4953895	4964589	-3.4301	4.58128e-07
2R	10265020	10269029	-10.3798	5.05792e-07
3L	17581179	17583498	-8.07077	5.06572e-07
3R	19016023	19019422	-10.3681	5.27988e-07
3L	658891	677389	-2.73812	5.87201e-07
3L	897986	926491	-2.34232	6.1257e-07
3R	18460396	18468634	-10.3149	6.44416e-07
3R	10872910	10874470	-10.3776	6.44416e-07
3R	13033722	13051301	-2.78547	6.59527e-07
3R	9893724	9899631	-10.2953	7.0431e-07
X	14917105	14921589	-10.3476	7.30322e-07
2L	7388802	7391745	-10.3107	7.54388e-07
3R	30114365	30119676	-10.2587	8.43731e-07
2L	3779730	3782982	-10.2592	8.57056e-07
3L	20321683	20325986	-10.2557	9.26879e-07
2L	286975	290933	-10.2905	9.633e-07
2L	19381809	19385377	-10.2102	9.81496e-07
2R	21373012	21377758	-7.31975	1.00374e-06
3R	13149511	13161235	-6.63895	1.04119e-06
3R	7645989	7651080	-10.1836	1.07602e-06
2R	21441546	21459844	-3.69177	1.12535e-06
3R	9935135	9938841	-10.2257	1.24232e-06
2L	3069639	3072668	-10.1858	1.31696e-06
3L	14414121	14417133	-10.1816	1.41621e-06
2R	17719621	17724689	-10.1316	1.42068e-06
X	17266942	17282386	-3.12353	1.54566e-06
X	3291346	3293351	-10.0823	1.67824e-06
2R	10983128	11009420	-4.39498	1.67841e-06
3L	19643416	19648443	-3.65754	1.85295e-06
X	3152241	3156528	-10.0596	1.9108e-06
2R	24972690	24975102	-10.0279	2.17268e-06
2R	24325225	24353193	-2.26895	2.26317e-06
2L	11041574	11044004	-10.0981	2.36508e-06
3R	29202936	29204748	-6.58507	2.46732e-06
2R	14198973	14214737	-2.0243	2.46732e-06
X	14798587	14803913	-10.0044	2.47369e-06
X	4384933	4386845	-9.97328	2.67337e-06
2R	8062840	8064374	-9.90135	3.72242e-06
3R	4998554	5002104	-10.048	3.84101e-06
3R	21377857	21481817	-1.09576	4.31236e-06
3L	5817791	5820593	-9.87311	4.33206e-06
3R	6661051	6761670	-1.31484	4.55728e-06
3R	23671220	23679711	-2.72336	4.59568e-06
2R	6148141	6150156	-9.85529	4.70594e-06
2R	6500654	6579533	-1.72769	4.88173e-06
2R	24757703	24760305	-9.82351	5.40815e-06
3R	23266355	23279999	-1.96687	5.62508e-06
3R	18051583	18061454	-2.09613	7.38468e-06
3L	20941373	20944905	-9.73627	7.73312e-06
3R	30249618	30256005	-9.81715	7.73312e-06
2L	8602940	8612382	-3.60867	7.95244e-06
X	2130294	2131857	-9.74517	8.07059e-06
3L	18230677	18232951	-9.72571	8.17863e-06
3L	19650934	19683513	-1.57893	8.38327e-06
3R	26022121	26033260	-5.82173	8.38327e-06
X	3502781	3505645	-9.71919	8.38327e-06
2L	5957056	5960151	-9.71959	8.3952e-06
3R	20915604	20947393	-2.15445	8.61431e-06
3L	3720003	3731951	-3.02229	8.82816e-06
3R	21488453	21519765	-1.59237	9.03264e-06
2R	10253074	10261179	-2.78457	9.10586e-06
2R	6257038	6261525	-9.69161	9.30416e-06
3L	21577610	21612453	-1.58725	9.50999e-06
3R	21768646	21770886	-9.677	9.82971e-06
2R	23857442	23858679	-9.6741	1.00201e-05
3R	6339799	6342712	-4.23184	1.03418e-05
3R	19916064	19928689	-2.22949	1.05234e-05
3L	866658	870569	-2.45548	1.06558e-05
3R	5065834	5067281	-9.65972	1.06565e-05
2R	24949764	24953174	-3.46786	1.07975e-05
3L	932784	957702	-1.75911	1.12723e-05
X	5492337	5514682	-2.73431	1.13149e-05
3R	23128486	23149107	-1.76852	1.13149e-05
2L	16362754	16446270	-1.31293	1.18732e-05
X	3309069	3319294	-2.23907	1.25446e-05
3R	14260478	14262622	-9.64011	1.38282e-05
2R	9179760	9182941	-3.07804	1.4274e-05
3L	219760	222591	-9.70963	1.43243e-05
2L	1939092	1973793	-1.51149	1.52687e-05
2L	22209	47018	-2.39637	1.52687e-05
3L	9375498	9379725	-9.58474	1.61056e-05
3L	8239273	8242776	-9.58101	1.62506e-05
X	3491551	3492767	-9.55804	1.68973e-05
3L	11790725	11792718	-9.6312	1.79388e-05
3R	26916528	26920223	-9.54099	1.84154e-05
2L	14337086	14341171	-9.58836	1.84154e-05
2R	8038897	8051322	-1.66779	2.09665e-05
3L	6980420	6999822	-1.56085	2.14151e-05
2R	12883528	12915366	-1.41891	2.14151e-05
3L	12071576	12073365	-9.51551	2.29675e-05
X	15059969	15063024	-9.48606	2.47675e-05
2L	15013600	15017417	-9.49898	2.56756e-05
2L	14975071	14979651	-9.4907	2.56756e-05
3R	13233034	13259840	-1.70576	2.61005e-05
X	15089410	15103792	-1.69906	2.77482e-05
3R	6768729	6818300	-1.32502	3.20418e-05
X	19248665	19250112	-9.40612	3.48135e-05
2R	8056265	8059400	-1.8675	3.66271e-05
2R	6456451	6459632	-9.37638	4.45122e-05
2L	10851294	10853409	-9.54219	4.47023e-05
X	2133877	2134880	-9.3482	4.69334e-05
3R	15077041	15079136	-9.33772	4.74125e-05
3R	22209045	22216033	-5.17774	4.89732e-05
X	21331867	21336425	-5.27103	4.9017e-05
2L	5762686	5764188	-9.30384	5.35568e-05
3L	4875666	4898381	-1.5194	5.46262e-05
3L	6402113	6405545	-9.30321	5.56287e-05
3L	22852312	22863132	-2.11547	5.57828e-05
2R	14271653	14280500	-5.1228	5.8675e-05
2R	11025263	11031829	-2.00332	6.1677e-05
2L	6202931	6208843	-2.69806	6.1677e-05
2R	20128191	20137591	-1.87256	6.5866e-05
2L	14615461	14642528	-1.48442	6.59067e-05
X	3336979	3339112	-9.26361	6.80669e-05
2R	12565637	12567892	-9.26306	6.90347e-05
3R	11202984	11205620	-9.24831	6.98056e-05
2L	18596354	18598607	-9.26195	7.14982e-05
3R	14252617	14255209	-9.26066	7.14982e-05
3L	9541456	9550941	-1.64838	9.08744e-05
2L	7296310	7324477	-1.45678	9.63924e-05
3R	30183506	30195168	-2.32404	0.000103512
2R	7201644	7209645	-1.65473	0.000104479
3R	14378471	14390937	-1.61221	0.000108831
2L	18466716	18470527	-5.14367	0.000110121
2L	6460415	6463748	-9.11951	0.000117742
3L	2725965	2751199	-2.18218	0.000118031
2R	14039452	14047514	-4.85571	0.000118031
3R	26035334	26040968	-4.79729	0.000119469
3R	27168803	27183890	-2.13373	0.000119499
2R	13093657	13106736	-1.55604	0.00012001
3R	18229955	18238921	-1.34797	0.000122071
3R	13057196	13087925	-1.27814	0.000122071
3L	366084	402274	-1.21897	0.000124486
3L	2869946	2926544	-1.76195	0.000129782
2R	12986745	12990109	-1.87022	0.000137792
3R	12357902	12365519	-1.7543	0.000139832
3L	4830328	4835720	-3.69342	0.000140778
X	3796458	3798695	-9.068	0.000147875
2L	12442083	12454555	-3.3424	0.000150081
4	976801	1006505	-1.2774	0.000185215
3R	21897284	21922196	-1.76301	0.00018763
2L	1991270	2008792	-1.3406	0.000188191
3R	18063541	18144268	-1.00026	0.000189134
2R	24797981	24869461	-1.03948	0.000193793
2L	5806516	5817750	-1.7314	0.000196048
2R	20140469	20160354	-1.41904	0.00020546
2R	19244875	19280668	-1.03103	0.000218826
2R	18779671	18793969	-1.53953	0.000218826
2R	15029693	15044751	-1.28697	0.000223241
3R	31755659	31768185	-1.5563	0.000231436
3L	17983346	17987755	-2.0517	0.000234169
3R	11441250	11455364	-2.11298	0.00024598
3R	19575917	19577422	-8.91613	0.000264033
2L	20164391	20176670	-1.30514	0.000264033
2R	11528797	11577247	-1.01952	0.000276388
X	14875884	14887934	-1.64638	0.000297779
X	21713597	21715771	-2.92223	0.000298701
3R	19242516	19297803	-1.33376	0.000320067
2L	7262031	7294161	-1.34547	0.000320067
2R	22199995	22212114	-1.35133	0.000352841
3L	853284	857447	-2.85043	0.000355103
2R	6585195	6609406	-1.18019	0.000358412
2R	14416517	14467226	-1.01994	0.000369061
3L	24706813	24746640	-2.23933	0.000380373
3R	19461937	19462997	-3.05427	0.000387545
2L	12041240	12043555	-1.62966	0.000387545
3L	3780014	3781479	-8.81664	0.000410642
3R	29896519	29929156	-4.49469	0.00042786
3R	4720560	4730055	-1.4426	0.000429548
2R	10956668	10980743	-1.13865	0.000430009
4	698206	721006	-1.06049	0.000456714
2R	7258734	7261928	-2.42007	0.000480927
X	524632	526328	-1.95469	0.000480927
3R	26899280	26905227	-2.5715	0.000494159
X	4374486	4382298	-1.66668	0.000501219
3L	6837168	6855770	-1.31879	0.000524168
2L	14468955	14514358	-1.01341	0.000545294
3R	17928782	17947049	-1.42677	0.000547447
3L	410903	435280	-1.07047	0.000555444
3R	8316932	8339263	-1.0304	0.0005587
4	796632	834457	-1.25561	0.000587595
3R	23193092	23213892	-1.0499	0.0005944
3R	19121638	19130831	-1.54646	0.000641008
2L	16357829	16360657	-3.1358	0.000645757
3L	17837435	17838604	-5.51034	0.000700257
3L	21220741	21223423	-1.73863	0.000704789
2L	1614523	1664765	-1.04644	0.000709935
X	15141168	15187728	-1.07718	0.000713756
2R	11398417	11401641	-1.76137	0.000719909
3R	7797512	7809843	-1.40988	0.000719909
2R	24876785	24879673	-3.60592	0.000722834
2L	10530059	10551442	-3.58271	0.000724699
3R	21528681	21569904	-1.03332	0.000727145
3L	13382899	13385145	-8.63835	0.000746399
3L	5825257	5826921	-4.76404	0.000799309
2R	14476591	14480334	-1.20422	0.000876769
3R	24522593	24527317	-1.71215	0.00089343
2L	17487371	17498149	-1.61371	0.000902348
2L	8483141	8487798	-4.04257	0.000923112
3R	23695516	23709301	-1.08736	0.000954941
3L	1469764	1488411	-1.14048	0.00097228
3R	22014837	22015910	-8.56679	0.00103912
2R	24154909	24156374	-2.75793	0.00105771
3R	15654822	15664179	-1.16841	0.00105871
2L	11232011	11259133	-1.14814	0.00105871
2L	255729	266857	-1.30202	0.00110272
2R	8229402	8236508	-2.13834	0.00117255
2R	17454200	17455589	-4.43206	0.0012885
3R	22531502	22542255	-1.17113	0.00128924
3R	4316625	4318740	-8.477	0.00136084
3L	18656557	18666347	-2.0702	0.00138294
3R	10069132	10076017	-3.91919	0.00142291
X	18296681	18301300	-1.35706	0.00142561
3R	31738971	31742561	-2.19658	0.00142561
2R	12440052	12444735	-1.44007	0.00151394
2R	6057381	6068975	-1.211	0.00152405
2R	10784419	10792000	-1.38924	0.00154959
2L	7243007	7257339	-2.25021	0.00161643
3L	21643001	21659147	-1.02275	0.00163368
3R	30124282	30132114	-1.85	0.00166759
3R	19327922	19367419	-1.13532	0.00173588
2L	6528002	6556956	-1.0168	0.00173712
3L	11370308	11371526	-8.39147	0.00173757
3L	21226100	21243333	-1.08362	0.00176728
2L	19509354	19518545	-1.16415	0.00179049
2R	24921840	24937824	-1.07284	0.00187101
X	15605164	15608539	-1.51324	0.00193098
3L	1669099	1687089	-1.2017	0.00193562
2R	8940299	8942466	-1.48107	0.00194553
3R	8363746	8375450	-1.14976	0.0019842
3L	21661212	21670805	-1.12131	0.00199979
2R	24735556	24742907	-1.14045	0.00200896
2L	20217907	20219921	-2.41556	0.00207909
2R	10240443	10249132	-1.68773	0.00209968
3R	22400847	22407647	-1.17324	0.00216356
3R	21255406	21263244	-1.11354	0.0021978
4	1080894	1110160	-1.20802	0.00223421
3L	1352819	1366504	-1.1141	0.00246415
X	15125667	15136441	-1.28387	0.00249614
3R	7970461	7972879	-3.78814	0.00271644
3L	2756338	2762852	-1.10275	0.00272899
2L	1454583	1460676	-2.035	0.00280989
3R	8309031	8312631	-1.35842	0.00289204
2R	18766558	18769646	-2.36627	0.00289962
3L	16339901	16347539	-1.90225	0.00290039
2L	1913879	1920372	-2.49293	0.00309694
3R	29846414	29852186	-1.26303	0.00322619
X	8693209	8698843	-1.42564	0.0032613
X	3284840	3287844	-4.47811	0.00335948
2R	18678787	18686340	-1.20749	0.00355425
2R	15681133	15682265	-4.15209	0.00368253
3R	23666246	23668004	-2.47805	0.0037399
3R	11995034	12004517	-1.29348	0.00387264
3L	21638247	21640411	-2.66317	0.00389598
3R	15858260	15864862	-1.0455	0.00393434
3R	19869446	19871671	-1.66255	0.00408119
2R	19284510	19289694	-1.32507	0.00416457
2R	10057697	10062427	-3.37619	0.0045875
2R	9997801	10005343	-2.70155	0.00483412
3R	24502728	24507517	-1.13507	0.00483601
2L	20973280	20974642	-4.73672	0.00496074
2R	23747571	23748687	-8.01727	0.00508899
2R	12992338	12996091	-1.13366	0.00518345
2L	8478591	8481066	-1.62361	0.00535077
3L	21732947	21734755	-1.34662	0.00545504
X	14813869	14816158	-3.31137	0.00583934
2R	19497490	19501058	-1.14613	0.00597838
2R	13433604	13436766	-1.45833	0.00642726
3L	1603119	1615139	-1.31553	0.00642726
X	3303440	3307002	-1.48871	0.00665722
2L	19866635	19869769	-1.45083	0.00689431
3R	19784552	19789660	-1.27318	0.00691055
3L	18274463	18278660	-1.80869	0.00691055
3L	3511158	3514744	-1.16636	0.0070504
X	2139080	2140252	-3.3061	0.00706777
2L	17764098	17765648	-7.88098	0.00726736
2L	6031220	6033980	-1.60111	0.00728217
2R	15231740	15239163	-2.42488	0.00728217
3R	29408674	29410650	-1.60939	0.0075186
2R	18808481	18812569	-1.32044	0.00771599
3L	13959331	13961486	-3.8999	0.00813532
2L	6266422	6271515	-1.29666	0.00813532
2L	3171687	3174064	-7.8514	0.0082849
3L	1689505	1714636	-2.61348	0.00843744
X	15109089	15112142	-1.24151	0.00896045
3R	13700401	13705467	-1.0605	0.00909387
3L	7251273	7252905	-1.68865	0.00918697

### Sheet: B. D17-high
chr	start	end	Log2fold(D17/S2)	FDR
3R	16009842	16040490	13.9553	3.71822e-09
2R	17098975	17132008	13.3598	4.86011e-09
3L	9322640	9337922	11.9076	1.7709e-08
2L	20333124	20344060	11.5132	3.20766e-08
3L	9341139	9348498	11.4627	3.53456e-08
2L	22721154	22729506	11.4689	3.56786e-08
X	21778529	21790962	5.61347	5.18222e-08
2R	10409504	10428728	11.775	5.8288e-08
3L	25416502	25421898	11.2703	6.15675e-08
2R	3489404	3505276	4.67702	6.76776e-08
Y	955648	957973	11.5497	8.18378e-08
2R	9736726	9757774	4.35553	1.24386e-07
3L	13580282	13804305	2.09574	1.31792e-07
X	21732812	21752206	3.3926	1.42503e-07
3L	27376037	27386772	11.4473	1.52036e-07
2R	18953034	18957293	10.6326	2.27327e-07
2R	16614713	16623541	4.23236	3.48361e-07
2L	22346695	22353304	7.21022	3.59831e-07
2R	3087684	3096296	3.98014	5.0197e-07
2L	14238542	14244409	10.5479	5.43025e-07
3R	28484494	28488073	2.67155	8.07755e-07
2R	3393561	3400713	4.82474	9.55083e-07
X	4241113	4284274	2.49153	1.04946e-06
X	9359938	9404657	3.50445	1.12968e-06
X	21759444	21771120	3.11053	1.9108e-06
2L	20309726	20315346	10.1083	1.94634e-06
2R	3020091	3023116	10.1216	2.16473e-06
2R	3098540	3111202	2.98014	2.17268e-06
3L	7540868	7595282	1.9957	2.26317e-06
X	9406940	9456303	2.19786	2.37408e-06
3L	7597381	7639086	2.13354	3.29453e-06
3R	3914981	3923665	4.83115	3.42196e-06
2L	22690483	22703669	2.56506	3.46417e-06
2R	4396683	4401445	5.58226	4.24421e-06
2R	3514761	3526062	6.15072	4.24421e-06
2R	1956696	1966390	2.3351	4.43771e-06
4	425703	432174	2.44431	4.76962e-06
3R	186079	202465	9.9708	4.90838e-06
3R	2302222	2308225	9.94734	5.32122e-06
3R	7737662	7778252	2.19968	5.40375e-06
X	7495758	7498726	9.92824	5.4211e-06
3L	13538228	13574474	1.98658	5.78566e-06
2R	3133660	3149047	3.7182	6.25648e-06
2R	3181402	3186338	2.78993	6.95447e-06
X	10146041	10165378	2.13868	7.72136e-06
3L	13300814	13378467	1.79411	8.66908e-06
3L	24683068	24685649	9.91548	9.11217e-06
2R	3453469	3461567	2.6125	9.79354e-06
3L	13823225	13842329	2.20426	1.01881e-05
X	21666979	21672476	3.1555	1.1919e-05
2L	22370955	22377315	4.13856	1.25134e-05
2L	23228037	23231809	9.63913	1.4274e-05
X	21929210	21941400	3.28688	1.62506e-05
3L	12160716	12176792	1.86075	1.84154e-05
3R	3602943	3619352	2.07663	2.14151e-05
X	9953814	10009209	1.62405	2.16467e-05
3R	14514472	14568566	1.60758	2.23039e-05
3R	28263251	28305320	1.61808	2.32247e-05
X	9919538	9920773	9.48653	2.36536e-05
3R	28884955	28886968	9.44883	2.92475e-05
2R	3379946	3385180	3.5001	3.01172e-05
2R	4362375	4368425	2.50283	3.21766e-05
3L	24087920	24090470	4.51025	3.51415e-05
3L	15468778	15498397	1.6235	3.6151e-05
2R	2738204	2752058	1.833	3.80149e-05
3R	27795107	27855990	1.50587	3.82165e-05
X	4735987	4792870	1.46984	4.23302e-05
X	20678472	20698556	1.59436	4.29563e-05
3R	2587624	2593172	2.62909	4.36853e-05
3L	26538418	26549500	3.03832	4.47023e-05
2L	3389383	3412577	1.80452	4.77458e-05
3R	27989963	28068006	1.36139	4.84127e-05
X	23150645	23153656	9.42262	5.14152e-05
2L	22626361	22637660	1.86561	5.14152e-05
3L	24993683	24995471	9.34602	5.41854e-05
3R	4252135	4258069	5.17664	5.56287e-05
3L	25294482	25300756	9.51112	5.60445e-05
3R	28346410	28480278	1.18002	5.76441e-05
2R	2903071	2906741	3.06156	6.45306e-05
2R	3345209	3350416	4.04324	6.5866e-05
X	11017655	11043980	1.59517	6.87318e-05
2L	18331175	18332926	9.23903	6.98056e-05
3L	24474244	24476444	9.23549	7.58271e-05
2R	2926722	2937018	3.98753	7.69691e-05
2L	902565	976956	1.29645	7.77399e-05
2R	1390639	1396143	2.99028	7.98116e-05
3R	2459446	2472526	1.66261	8.70231e-05
2R	134028	147326	2.21628	8.89673e-05
2R	4980680	4988174	1.75991	8.92392e-05
3L	13516802	13522624	2.0325	8.94264e-05
Y	988427	995664	2.71928	9.2588e-05
3R	28530243	28533410	9.38727	9.26199e-05
2L	15308846	15345326	1.33793	0.000103549
3R	2975350	2981543	2.34627	0.000103971
X	21655656	21661999	2.01892	0.000106932
X	21638231	21639941	4.09456	0.000110242
2R	3203188	3210071	4.45697	0.000111783
3R	1585819	1589605	3.02015	0.000119608
2R	3005346	3010902	5.93069	0.00012116
X	7821750	7840007	1.43115	0.000132354
3R	1495848	1500336	2.47957	0.000133921
2L	21839031	21884093	1.34178	0.000139832
3L	23449098	23469963	1.46448	0.000140652
2L	22960346	22966999	2.21741	0.000159083
3L	11653778	11681385	1.38672	0.000160035
2L	9367344	9376025	1.63817	0.000185215
3R	2577654	2581362	2.76546	0.000196048
2R	5364709	5365745	8.99408	0.000196048
3L	4416636	4448912	1.28333	0.000204498
3R	2445898	2449885	1.90471	0.000206578
2R	23120931	23172763	1.18041	0.000206578
2R	3117338	3119449	5.08099	0.000223241
3L	16528735	16538900	1.7017	0.000235893
3R	2253140	2254595	8.9462	0.000243126
3L	10236497	10265580	1.25637	0.000248234
3R	2812378	2817252	2.27504	0.00025025
3R	3511249	3521472	1.79924	0.00025025
3R	2260632	2264802	8.99931	0.000264033
X	9933557	9951278	1.49809	0.000264033
X	4216803	4234163	1.46565	0.000298938
2L	22339413	22344176	1.73228	0.000304852
2R	13558767	13567457	1.58705	0.000305264
3L	14502508	14524070	1.24482	0.000306086
3R	2548431	2550751	8.90776	0.000306086
2L	23188502	23192192	2.83959	0.000310418
3L	7644098	7649342	4.48677	0.000351858
2L	4679478	4696276	1.40738	0.000388943
3L	14715896	14721054	2.03765	0.000391211
3R	6182984	6241103	1.11093	0.000392008
3R	3183433	3189399	2.11492	0.000395818
3R	27731431	27791220	1.06856	0.00043469
2R	4541947	4542986	8.80745	0.000435737
2L	14025776	14081392	1.07409	0.0004462
3L	28085890	28090571	1.88095	0.000456653
4	275884	278061	6.01026	0.000456714
X	10623934	10673231	1.18345	0.000457005
2L	22389282	22396350	2.54865	0.000458106
2R	164389	166885	3.22777	0.000464361
2R	4929635	4939713	1.42769	0.000486283
2R	23433047	23519033	1.05736	0.000489902
2R	2643988	2650428	1.72743	0.000497728
2R	2183702	2193571	1.55828	0.000514541
2R	14736613	14747627	1.9408	0.000577504
3R	27302080	27342119	1.09337	0.000586482
3R	8471978	8477317	1.4723	0.000648337
3L	14616040	14621284	1.66892	0.000664191
2R	4224310	4226366	8.6731	0.000680176
X	4165295	4185827	1.28694	0.000686432
X	20975681	20978648	2.33738	0.000689602
X	9459922	9461935	3.2645	0.000689602
X	6136807	6165395	1.20215	0.000719909
2R	4309194	4313356	1.82012	0.000724699
2R	1632909	1638436	2.54653	0.000724699
3R	6129445	6157674	1.10473	0.000726862
2R	633943	641291	1.4968	0.000728112
2L	23239206	23242512	2.6619	0.000772858
X	3228572	3258009	1.14826	0.000779141
2L	17867755	17878043	1.27622	0.000820324
X	17917870	17923791	1.51359	0.000843793
3L	24515577	24522029	1.49791	0.000880477
3R	1836700	1844873	1.43865	0.000897708
2R	23407930	23427508	1.03789	0.000947576
3L	23425918	23437113	1.231	0.0009515
3L	12339652	12366930	1.03888	0.000968114
3L	24302806	24318755	1.79349	0.00105871
3L	7702961	7718365	1.12833	0.00110272
2L	23482255	23491941	1.92119	0.00110511
3L	26510650	26521675	2.62305	0.00110901
3L	25904058	25907330	2.34749	0.00118537
2R	4630076	4637732	1.45962	0.00118563
3R	2516960	2519206	1.61677	0.00119412
3L	23530122	23537648	3.91496	0.00124701
3R	1153151	1162409	2.06434	0.00124945
2L	6705702	6716659	2.69677	0.00125585
2R	23281067	23313192	1.04182	0.00127999
2R	1205515	1208617	2.6343	0.00129268
2R	1449375	1452320	1.79908	0.00129863
X	2746944	2764240	1.07029	0.00140069
3R	1855893	1860797	1.89257	0.00140513
3R	1333427	1336792	2.57216	0.00142229
2R	4294603	4299815	1.18716	0.00144547
X	6179385	6202100	1.00879	0.00149216
2L	12277610	12282817	1.41968	0.00153151
2L	21397975	21399603	2.55351	0.00153151
2R	6378272	6384932	2.2367	0.00155036
2L	17268231	17271729	2.52717	0.00156817
3L	9307416	9320466	1.10452	0.00160174
2L	9882506	9886518	1.44366	0.00162349
2R	6337956	6341678	1.55641	0.00162894
X	8184786	8191902	1.26862	0.00173635
3R	2332384	2336041	1.46461	0.00174352
X	4716569	4732230	1.07846	0.00175114
3L	24038311	24043727	1.39197	0.00175991
2R	622159	625963	1.66203	0.00179206
3L	27351546	27355903	3.9316	0.00180731
X	7243809	7278555	1.01077	0.00180731
3L	24102193	24105336	5.04218	0.00185108
X	18009368	18011198	2.46572	0.0018589
Y	1020222	1029398	1.57722	0.00186367
X	17959912	17963166	1.49874	0.00188578
X	2832592	2844633	1.24189	0.00190638
2R	2363687	2365897	2.40584	0.0019842
3R	2820207	2824012	1.42933	0.0019842
3L	25950530	25953392	1.77785	0.00200819
3L	23977329	23980385	2.08799	0.00205801
3L	2175734	2191232	1.04562	0.00207909
3R	2605593	2609196	1.59372	0.00210131
3L	23891693	23895579	1.30862	0.00210131
2L	22524209	22525558	2.62499	0.00210131
3R	1139864	1143791	1.40379	0.00211059
X	11046818	11057134	1.12379	0.00215103
X	22809675	22811731	1.62259	0.00216356
3L	9939437	9946477	1.27208	0.00235716
2R	1023686	1029081	1.35235	0.00235716
X	6385441	6392624	1.19081	0.0023692
3L	23522984	23527682	1.72006	0.00245649
2R	30571	41232	1.32093	0.00245649
2R	1242859	1248423	1.63926	0.0025542
X	10135924	10137530	2.66412	0.0025542
3L	23349092	23353504	1.35149	0.00264556
3R	27515839	27520887	1.17411	0.00265251
3L	24068961	24073013	2.85374	0.00286296
3R	3071309	3074549	1.55485	0.00286296
3L	23570729	23572654	8.22296	0.00290039
2R	589621	591784	3.96894	0.00302492
3L	23408839	23415792	1.76633	0.00303574
3L	24866191	24876155	1.15197	0.00308679
X	9856387	9866719	1.07992	0.00309043
2L	10722849	10728117	1.4574	0.00313117
2R	2613134	2617559	2.36615	0.00321712
3L	23395234	23404281	1.11231	0.00321712
3R	3284066	3289184	1.35668	0.00322619
3R	958045	963843	1.19234	0.00323817
3L	12837688	12839520	8.18192	0.00324297
3R	6172079	6174987	1.13452	0.00334883
3R	27868875	27874045	1.30067	0.00344649
2L	9254265	9263946	1.01945	0.00354507
2L	23347393	23351241	3.515	0.00355425
3R	3954635	3955753	5.10434	0.00358024
3R	26172000	26184659	1.02376	0.00359378
X	7122416	7124995	1.65383	0.00364925
2R	4951000	4972845	1.10547	0.00368267
3L	26698088	26703862	1.11368	0.00369788
3L	24334554	24338381	1.34335	0.00382489
2L	17278597	17281158	2.11998	0.00396632
3R	3006800	3013090	1.43786	0.00418322
X	9922820	9930242	1.02635	0.00433841
2L	16189241	16192677	1.54736	0.00438211
2R	4794410	4801304	1.03551	0.00439783
3L	24671399	24675384	8.16995	0.00448636
3L	23607938	23616639	1.00035	0.00452611
2R	5079667	5084896	1.2229	0.00479724
2L	17130955	17135395	1.52231	0.0049853
2R	3608283	3612013	3.12905	0.00521525
3L	25243500	25245516	4.03657	0.00547689
3R	19691360	19695367	1.47763	0.00552702
3R	7722516	7728516	1.02569	0.00552702
3L	26764937	26766748	2.21343	0.00556252
3R	12846352	12853709	1.06541	0.00569742
2R	1657803	1665646	1.10101	0.00574583
2L	16968722	16975508	1.07394	0.00589661
3L	24373558	24381827	1.05853	0.00605369
3R	3020027	3024148	3.47757	0.0062414
3L	24148638	24157734	1.13652	0.00634745
X	20058795	20063139	1.3377	0.00635109
2L	22290032	22294093	1.88309	0.00638481
2L	22656014	22665814	1.0545	0.00642726
2L	11698798	11706656	1.07127	0.00728217
3R	3392145	3396711	2.8797	0.00728217
2L	17996773	18000570	1.45278	0.00751656
3R	2270143	2271978	1.44738	0.00753983
2L	4923644	4926036	3.29972	0.00767034
3L	26814104	26822490	1.3359	0.00773802
3R	17921934	17925287	1.29293	0.00781574
X	19538030	19540906	1.13132	0.00781574
3R	1311903	1315848	1.19346	0.00792407
2L	22207342	22210680	1.80126	0.00852346
2L	15198487	15201491	1.15681	0.00872074
2L	16088178	16092576	1.17959	0.00872074
2L	23051254	23056692	3.1917	0.00926506
2R	5017160	5021068	1.12633	0.0097919
