## Supplementary material for "Polycomb protein binding and looping mediated by Polycomb Response Elements in the ON transcriptional state": Table S4

### Sheet: Sheet1
Table S4 List of antibodies used in this study
Antibody	Reference/Source	Concentration
Ph	Donna Arndt-Jovin (Buchenau et al., 1998)	1:100
Psc	Nicole Francis (Francis et al., 2009)	1:200
Pc	Santa Cruz Biotechnology sc-25762	1:100
Scm	Jürg Müller (Grimm et al., 2009)	1:200
Ez	Brown et al.,(2018)	1:100
Pcl	Steve deLuca via Kevin White (KW4-PCL-D2) (Nègre et al., 2011)	1:100
Pho	Brown et al. (2003)	1:100
Sfmbt	Jürg Müller (Klymenko et al., 2006)	1:200
Spps	Brown and Kassis (2010)	1:200
GAGA	Santa Cruz Biotechnology, sc-98263	1:100
Trx-CT	Ali Shalatifard (Rickels et al., 2016)	1:100
H3K27me3	Invitrogen MA5-11198	1:100
H3K4me2	Invitrogen #710796	1:100
H3K4me3	Epicypher 13-0041	1:100
H3K36me2	AbCam 9049	1:100
H3K36me3	AbCam 9050	1:100
H3K27Ac	Active Motif #39133	1:100
References
Brown JL, Fritsch C, Mueller J, & Kassis JA (2003). The Drosophila pho-like gene encodes a YY1-related DNA binding protein that is redundant with pleiohomeotic in homeotic gene silencing. Development 130(2):285-294.
Brown JL & Kassis JA (2010). Spps, a Drosophila Sp1/KLF family member, binds to PREs and is required for PRE activity late in development. Development 137(15):2597-2602.
Brown JL, Sun MA, Kassis JA. (2018). Global changes of H3K27me3 domains and Polycomb group protein distribution in the absence of recruiters Spps or Pho. Proc Natl Acad Sci U S A. 115, E1839-E1848.
Buchenau P, Hodgson J, Strutt H, & Arndt-Jovin DJ (1998). The distribution of polycomb-group proteins during cell division and development in Drosophila embryos: impact on models for silencing. J Cell Biol 141(2):469-481.
Francis NJ, Follmer NE, Simon MD, Aghia G, & Butler JD (2009). Polycomb proteins remain bound to chromatin and DNA during DNA replication in vitro. Cell 137(1):110-122.
Grimm C, Matos R, Ly-Hartig N, Steuerwald U, Lindner D, Rybin V, Müller J, Müller CW. (2009). Molecular recognition of histone lysine methylation by the Polycomb group repressor dSfmbt. EMBO J. 28(13):1965-77.
Klymenko T, Papp B, Fischle W, Köcher T, Schelder M, Fritsch C, Wild B, Wilm M, Müller J. (2006). A Polycomb group protein complex with sequence-specific DNA-binding and selective methyl-lysine-binding activities. Genes Dev. 20(9):1110-22.
Nègre, N., Brown, C.D., Ma, L., Bristow, C.A., Miller, S.W., Wagner, U., et al. (2011). A cis-regulatory map of the Drosophila genome. Nature, 471, 527–531.
Rickels R, Hu D, Collings CK, Woodfin AR, Piunti A, Mohan M, Herz HM, Kvon E, Shilatifard A. (2016). An Evolutionary Conserved Epigenetic Mark of Polycomb Response Elements Implemented by Trx/MLL/COMPASS. Mol Cell. 63(2):318-328.
